# Preferential differential gene expression within the WC1.1^+^ γδ T cell compartment in cattle naturally infected with *Mycobacterium bovis*

**DOI:** 10.1101/2023.07.21.550071

**Authors:** Sajad A. Bhat, Mahmoud Elnaggar, Thomas J. Hall, Gillian P. McHugo, Cian Reid, David E. MacHugh, Kieran G. Meade

**Affiliations:** UCD School of Agriculture and Food Science, University College Dublin, Belfield, D04 V1W8, Dublin, Ireland; UCD Conway Institute of Biomolecular and Biomedical Research, University College Dublin, Belfield, D04 V1W8, Dublin, Ireland; Animal and Bioscience Research Department, Animal and Grassland Research and Innovation Centre, Teagasc, Grange, C15 PW93, Meath, Ireland; Department of Veterinary Medicine, College of Applied and Health Sciences, A’Sharqiyah University, Ibra, Oman; Department of Microbiology, Faculty of Veterinary Medicine, Alexandria University, Egypt; UCD Institute of Food and Health, University College Dublin, Belfield, D04 V1W8, Dublin, Ireland

**Keywords:** WC1^+^ γδ T cells, natural *Mycobacterium bovis*, bovine, NK receptors

## Abstract

Bovine tuberculosis (bTB), caused by infection with *Mycobacterium bovis*, continues to cause significant issues for the global agriculture industry as well as for human health. An incomplete understanding of the host immune response contributes to the challenges of control and eradication of this zoonotic disease. In this study, high-throughput bulk RNA sequencing (RNA-seq) was used to characterize differential gene expression in γδ T cells – a subgroup of T cells that bridge innate and adaptive immunity and have known anti-mycobacterial response mechanisms. γδ T cell subsets are classified based on expression of a pathogen-recognition receptor known as *Workshop Cluster 1* (WC1) and we hypothesised that bTB disease may alter the phenotype and function of specific γδ T cell subsets. Peripheral blood was collected from naturally *M. bovis*-infected (positive for single intradermal comparative tuberculin test (SICTT) and IFN-γ ELISA) and age- and sex-matched, non-infected control Holstein-Friesian cattle. γδ T subsets were isolated using fluorescence activated cell sorting (*n* = 10–12 per group) and high-quality RNA extracted from each purified lymphocyte subset (WC1.1^+^, WC1.2^+^, WC1^-^ and γδ^-^) was used to generate transcriptomes using bulk RNA-seq (*n* = 6 per group, representing a total of 48 RNA-seq libraries). Relatively low numbers of differentially expressed genes (DEGs) were observed between most cell subsets; however, 189 genes were significantly differentially expressed in the *M. bovis*-infected compared to the control groups for the WC1.1^+^ γδ T cell compartment (absolute log_2_ FC ≥ 1.5 and FDR *P*_adj._ ≤ 0.1). The majority of these DEGs (168) were significantly increased in expression in cells from the bTB+ cattle and included genes encoding transcription factors (*TBX21* and *EOMES*), chemokine receptors (*CCR5* and *CCR7*), granzymes (*GZMA, GZMM*, and *GZMH*) and multiple killer cell immunoglobulin-like receptor (KIR) proteins indicating cytotoxic functions. Biological pathway overrepresentation analysis revealed enrichment of genes with multiple immune functions including cell activation, proliferation, chemotaxis, and cytotoxicity of lymphocytes. In conclusion, WC1.1^+^ γδ T cells have been proposed as major regulatory cell subset in cattle, and we provide evidence for preferential differential activation of this specific subset in cattle naturally infected with *M. bovis*.
