## Supplementary material for "Preferential differential gene expression within the WC1.1^+^ γδ T cell compartment in cattle naturally infected with *Mycobacterium bovis*": S2

### Sheet: Content
Preferential differential gene expression in the WC1.1+ γδ T cell compartment in cattle naturally infected with Mycobacterium bovis.
Sajad A. Bhat, Mahmoud Elnaggar, Thomas Hall, Gillian P. McHugo, Cian Reid, David E. MacHugh and Kieran G. Meade*
* Corresponding author: Kieran Meade
Corresponding author email address:				kieran.meade@ucd.ie
Table S2: Differentially expressed genes (DEGs) in the γδ T cell subsets from M. bovis-infected and non-infected control animals (statistically significant DEGs ≥ ± 1.5-fold change in expression with FDR p adj < 0.1) shown.
RNA-seq statistics and results
Worksheet 1		Summary sheet of DEG
Worksheet 2		DEG WC1.1+ BTB+ v WC1.1+ CTL
Worksheet 3		DEG WC1.2+ BTB+ v WC1.2+ CTL
Worksheet 4		DEG WC- BTB+ v WC-+ CTL
Worksheet 5		DEG GD TCR- BTB+ v GD TCR- CTL

### Sheet: 1) Summary sheet for DEGs
	Infection Status		Differentially expressed genes (DEGs)
Tab	bTB+ (Reactors)	bTB- (Controls)	FC ≥ 1.5	p adj < 0.1
1	γδ+ WC1.1+ T cell	γδ+ WC1.1+ T cell	3851 (2377 ↑ and 1474 ↓)	189 (168 ↑ and 21 ↓)
2	γδ+ WC1.2+ T cell	γδ+ WC1.2+ T cell	2220 (1802 ↑ and 1418 ↓)	19 (7 ↑ and 12 ↓)
3	γδ+ WC1- T cell	γδ+ WC1- T cell	3636 (1660 ↑ and 1976 ↓)	33 (13 ↑ and 20 ↓)
4	γδ-	γδ-	3007 (1535 ↑ and 1472 ↓)	7 (1 ↑ and 6 ↓)
		Cell Subpopulations, n = 4 per animal
		Biological Replicates, n = 6 per group
		p adj < 0.01; FC ≥ 1.5
		↑ = up-regulated and ↓ = down-regulated

### Sheet: 1) WC1.1 Comparison
Entrez ID	Gene name	Gene Symbol	Log2 FC	Gene type	P value	p adj
100498841	microRNA mir-2901	MIR2901	23.67	ncRNA	4.61e-60	8.53e-56
513920	serine/threonine/tyrosine kinase 1	STYK1	22.25	protein-coding	1.17e-55	1.09e-51
112446365	uncharacterized LOC112446365	LOC112446365	21.73	ncRNA	1.11e-53	6.88e-50
112447451	uncharacterized LOC112447451	LOC112447451	22.48	ncRNA	9.17e-43	4.24e-39
507667	epithelial membrane protein 2	EMP2	23.83	protein-coding	1.61e-38	5.97e-35
107131878	uncharacterized LOC107131878	LOC107131878	21.93	ncRNA	3.14e-32	9.69e-29
112447320	uncharacterized LOC112447320	LOC112447320	23.06	ncRNA	8.18e-31	2.16e-27
101905165	killer cell lectin-like receptor 2	LOC101905165	21.66	protein-coding	1.55e-26	3.6e-23
532283	kelch domain containing 8A	KLHDC8A	23.3	protein-coding	1.01e-25	2.09e-22
112442852	U2 spliceosomal RNA	LOC112442852	-21.83	snRNA	2.14e-24	3.96e-21
112443796	uncharacterized LOC112443796	LOC112443796	22.38	ncRNA	6.23e-22	1.05e-18
618801	interferon omega-1	LOC618801	-21.35	protein-coding	9.15e-15	1.41e-11
101909685	uncharacterized LOC101909685	LOC101909685	-21.41	ncRNA	1.99e-14	2.84e-11
789034	chromosome 13 C20orf204 homolog	C13H20orf204	22.61	protein-coding	1.32e-12	1.75e-09
517044	T-box transcription factor 18	TBX18	22.25	protein-coding	6.1e-10	7.06e-07
112442316	uncharacterized LOC112442316	LOC112442316	-7.46	ncRNA	5.72e-10	7.06e-07
504429	MER proto-oncogene, tyrosine kinase	MERTK	-9.13	protein-coding	7.14e-10	7.78e-07
338074	aldehyde oxidase 1	AOX1	-17.68	protein-coding	1.16e-09	1.19e-06
282236	gamma-aminobutyric acid type A receptor subunit alpha2	GABRA2	-14.14	protein-coding	2.64e-09	2.58e-06
617450	LDL receptor related protein 11	LRP11	6.2	protein-coding	7.47e-09	6.92e-06
538404	myomesin 1	MYOM1	-7.59	protein-coding	1.7e-07	0.000149936
513869	NKG2-A/NKG2-B type II integral membrane protein	LOC513869	6.39	protein-coding	2.43e-07	0.000200834
516133	FGR proto-oncogene, Src family tyrosine kinase	FGR	4.17	protein-coding	2.56e-07	0.000200834
538933	T-box transcription factor 21	TBX21	3.95	protein-coding	2.6e-07	0.000200834
540550	muscleblind like splicing regulator 3	MBNL3	3.1	protein-coding	4.26e-07	0.000315302
112444495	steroid 17-alpha-hydroxylase/17,20 lyase	LOC112444495	29.2	protein-coding	5.52e-07	0.000392958
508029	transient receptor potential cation channel subfamily M member 2	TRPM2	4.97	protein-coding	8.85e-07	0.000606942
101902704	C-type lectin domain family 7 member A-like	LOC101902704	8.42	protein-coding	9.79e-07	0.00062468
538674	protocadherin 11 X-linked	PCDH11X	-11.09	protein-coding	9.52e-07	0.00062468
107132239	uncharacterized LOC107132239	LOC107132239	6.87	ncRNA	1.09e-06	0.00067004
507533	CGRP receptor component	CRCP	-2.41	protein-coding	1.18e-06	0.00070293
101905403	killer cell lectin-like receptor subfamily I member 1	LOC101905403	4.38	protein-coding	1.29e-06	0.00074397
444877	killer cell lectin-like receptor subfamily D, member 1	KLRD1	4.35	protein-coding	1.55e-06	0.000870512
327677	CD38 molecule	CD38	3.47	protein-coding	1.75e-06	0.000950439
617880	X-C motif chemokine receptor 1	XCR1	6	protein-coding	2.37e-06	0.00125333
535293	epoxide hydrolase 1	EPHX1	2.61	protein-coding	2.82e-06	0.00144805
100336662	leucine rich repeat containing G protein-coupled receptor 6	LGR6	7.55	protein-coding	3.07e-06	0.00153732
407181	killer cell lectin like receptor B1	KLRB1	4.48	protein-coding	3.33e-06	0.00162436
515491	cell migration inducing hyaluronidase 2	CEMIP2	2.93	protein-coding	4.17e-06	0.00198063
100295210	chemokine (C motif) ligand 2	XCL2	4.71	protein-coding	4.46e-06	0.00206552
327712	C-C motif chemokine ligand 5	CCL5	4.49	protein-coding	4.64e-06	0.00209466
539107	G protein-coupled receptor 55	GPR55	3.23	protein-coding	5.22e-06	0.00229884
504618	protein phosphatase with EF-hand domain 1	PPEF1	-2.87	protein-coding	5.72e-06	0.00246145
112446413	T cell receptor gamma variable 3-like	LOC112446413	4.57	other	6.44e-06	0.00264933
781629	T cell receptor gamma C3	TRGC3	3.66	other	6.41e-06	0.00264933
509703	adhesion G protein-coupled receptor G1	ADGRG1	4.51	protein-coding	6.75e-06	0.00271739
532789	pro-apoptotic WT1 regulator	PAWR	3.28	protein-coding	7.45e-06	0.00293497
100124525	C-X3-C motif chemokine receptor 1	CX3CR1	4.76	protein-coding	8.63e-06	0.00326845
281572	vascular endothelial growth factor A	VEGFA	3.95	protein-coding	8.65e-06	0.00326845
506281	indoleamine 2,3-dioxygenase 1	IDO1	4.71	protein-coding	8.86e-06	0.00327863
536741	membrane metalloendopeptidase	MME	7.34	protein-coding	1.05e-05	0.00382611
100848575	killer cell lectin-like receptor subfamily E member 1	LOC100848575	4.76	protein-coding	1.07e-05	0.00382611
497022	CD2 molecule	CD2	2.92	protein-coding	1.13e-05	0.00393126
618565	natural killer cells antigen CD94	LOC618565	6.89	protein-coding	1.21e-05	0.00413166
107133180	uncharacterized LOC107133180	LOC107133180	6.56	ncRNA	1.45e-05	0.00489573
112448791	antimicrobial peptide NK-lysin-like	LOC112448791	4.57	protein-coding	1.59e-05	0.00524384
112449259	uncharacterized LOC112449259	LOC112449259	4.54	ncRNA	1.74e-05	0.00555445
493737	killer cell immunoglobulin-like receptor, two domains, short cytoplasmic tail, 1	KIR2DS1	4.39	protein-coding	1.71e-05	0.00555445
280832	KIT proto-oncogene, receptor tyrosine kinase	KIT	2.8	protein-coding	1.84e-05	0.00576204
540554	thymocyte selection associated	THEMIS	4.09	protein-coding	1.94e-05	0.00599596
101905990	uncharacterized LOC101905990	LOC101905990	5.43	ncRNA	2.11e-05	0.00639067
613924	glucosaminyl (N-acetyl) transferase 2, I-branching enzyme (I blood group)	GCNT2	6.79	protein-coding	2.37e-05	0.00704513
538515	family with sequence similarity 107 member A	FAM107A	6.29	protein-coding	2.44e-05	0.00704513
536367	glutamate ionotropic receptor delta type subunit 2	GRID2	-2.77	protein-coding	2.42e-05	0.00704513
615411	chemerin chemokine-like receptor 1	CMKLR1	5.33	protein-coding	2.59e-05	0.00738381
101905672	uncharacterized LOC101905672	LOC101905672	5.47	ncRNA	2.64e-05	0.00739636
506634	phospholipase A2 inhibitor and Ly6/PLAUR domain-containing protein-like	LOC506634	6.53	protein-coding	2.73e-05	0.00754313
508890	LCK proto-oncogene, Src family tyrosine kinase	LCK	3.18	protein-coding	2.94e-05	0.00800003
512272	granzyme M	GZMM	4.25	protein-coding	3.07e-05	0.00823601
513810	indoleamine 2,3-dioxygenase 2	IDO2	7.27	protein-coding	3.24e-05	0.00856091
529277	H2A clustered histone 16	H2AC16	5.07	protein-coding	3.29e-05	0.00856511
282860	killer cell immunoglobulin-like receptor, two domains, long cytoplasmic tail, 5A	KIR2DL5A	6.23	protein-coding	3.35e-05	0.00860822
493736	killer cell immunoglobulin-like receptor, three domains, short cytoplasmic tail, 1	KIR3DS1	4.24	protein-coding	3.54e-05	0.00895195
538799	UDP-GlcNAc:betaGal beta-1,3-N-acetylglucosaminyltransferase 7	B3GNT7	3.69	protein-coding	3.58e-05	0.00895195
112441835	uncharacterized LOC112441835	LOC112441835	5.97	ncRNA	3.79e-05	0.00935637
517533	sphingosine-1-phosphate receptor 5	S1PR5	4.34	protein-coding	4.5e-05	0.0109489
104968644	interleukin 2 receptor subunit beta	IL2RB	2.31	protein-coding	4.75e-05	0.0114266
533203	matrix metallopeptidase 19	MMP19	-6.68	protein-coding	5.44e-05	0.0128992
615201	C-type lectin domain containing 5A	CLEC5A	-5.67	protein-coding	5.56e-05	0.013028
112443155	uncharacterized LOC112443155	LOC112443155	3.03	ncRNA	5.65e-05	0.0130775
353254	killer cell immunoglobulin-like receptor, three domains, long cytoplasmic tail, 1	KIR3DL1	6.92	protein-coding	6.06e-05	0.0138377
520336	N-acetyllactosaminide beta-1,6-N-acetylglucosaminyl-transferase	LOC520336	2.76	protein-coding	6.27e-05	0.0141553
112442827	small nucleolar RNA SNORD65	LOC112442827	6.91	snoRNA	6.62e-05	0.014588
615436	actin filament associated protein 1 like 2	AFAP1L2	4.15	protein-coding	6.55e-05	0.014588
540732	alkaline ceramidase 2	ACER2	4.05	protein-coding	6.88e-05	0.014979
112448002	uncharacterized LOC112448002	LOC112448002	5.51	ncRNA	7.11e-05	0.0153013
281886	killer cell lectin-like receptor subfamily A, member 1	KLRA1	6.6	protein-coding	7.74e-05	0.0164608
617754	shisa family member 4	SHISA4	5.41	protein-coding	8.32e-05	0.0171154
404058	killer cell lectin-like receptor subfamily K, member 1	KLRK1	3.3	protein-coding	8.21e-05	0.0171154
107131247	multidrug resistance-associated protein 4-like	LOC107131247	-4.27	protein-coding	8.25e-05	0.0171154
282139	arachidonate 15-lipoxygenase	ALOX15	7.55	protein-coding	8.74e-05	0.0177874
788694	NKG2-A/NKG2-B type II integral membrane protein-like	LOC788694	5.74	protein-coding	8.87e-05	0.0178384
281338	myosin heavy chain 3	MYH3	22.8	protein-coding	9.25e-05	0.0182408
512304	ectonucleotide pyrophosphatase/phosphodiesterase family member 5	ENPP5	2.72	protein-coding	9.26e-05	0.0182408
104968634	antimicrobial peptide NK-lysin	LOC104968634	4.14	protein-coding	9.82e-05	0.0191247
618204	sodium voltage-gated channel beta subunit 1	SCN1B	4.31	protein-coding	0.000108056	0.0208346
616532	leucine rich single-pass membrane protein 2	LSMEM2	4.17	protein-coding	0.000125715	0.0239549
515854	serum/glucocorticoid regulated kinase 1	SGK1	1.88	protein-coding	0.000126828	0.0239549
100139049	killer cell lectin-like receptor subfamily C, member 1	KLRC1	5.09	protein-coding	0.00013822	0.0258429
319096	chemokine (C motif) ligand 1	XCL1	5.17	protein-coding	0.000142875	0.0262353
520956	abhydrolase domain containing 17C, depalmitoylase	ABHD17C	4.63	protein-coding	0.000143153	0.0262353
532839	RAP1 GTPase activating protein	RAP1GAP	-5.78	protein-coding	0.000169235	0.0307112
529661	tsukushi, small leucine rich proteoglycan	TSKU	5.57	protein-coding	0.000176954	0.0314944
541175	dual specificity phosphatase 10	DUSP10	2.19	protein-coding	0.000176706	0.0314944
614598	mitogen-activated protein kinase kinase kinase 6	MAP3K6	6.99	protein-coding	0.00018501	0.0326147
508633	CD8b molecule	CD8B	2.6	protein-coding	0.000189117	0.0330241
511595	poly(ADP-ribose) polymerase family member 8	PARP8	3.02	protein-coding	0.000195748	0.0338626
112447417	uncharacterized LOC112447417	LOC112447417	3.63	ncRNA	0.000210903	0.0361465
528939	FHF complex subunit HOOK interacting protein 1A	FHIP1A	3.91	protein-coding	0.000216047	0.0366883
615662	cilia and flagella associated protein 299	CFAP299	4.53	protein-coding	0.000226177	0.0379512
101907004	uncharacterized LOC101907004	LOC101907004	-7.33	ncRNA	0.000227584	0.0379512
100295719	T cell receptor gamma variable 3	LOC100295719	4.23	protein-coding	0.0002302	0.0380446
534223	sodium voltage-gated channel alpha subunit 3	SCN3A	6.27	protein-coding	0.000234474	0.0380712
112447135	uncharacterized LOC112447135	LOC112447135	5.17	ncRNA	0.000234305	0.0380712
107132821	uncharacterized LOC107132821	LOC107132821	3.96	ncRNA	0.000237756	0.0382684
101904063	integrin subunit alpha X	ITGAX	3.79	protein-coding	0.000261939	0.0418654
506945	basic helix-loop-helix family member e40	BHLHE40	2.98	protein-coding	0.000264627	0.0433231
281060	CD8a molecule	CD8A	2.6	protein-coding	0.000276182	0.0442828
511947	eomesodermin	EOMES	4.35	protein-coding	0.000281767	0.0447064
509614	T cell receptor gamma C4	TRGC4	2.63	other	0.000287084	0.0447064
510668	C-C motif chemokine receptor 7	CCR7	2.45	protein-coding	0.000296295	0.0447064
537640	hormonally up-regulated Neu-associated kinase	HUNK	5.41	protein-coding	0.000293014	0.0454578
112442414	leukocyte immunoglobulin-like receptor subfamily A member 6	LOC112442414	3.03	protein-coding	0.000297077	0.0454578
282881	CD6 molecule	CD6	2.75	protein-coding	0.00030737	0.0454578
520564	lipopolysaccharide induced TNF factor	LITAF	2.65	protein-coding	0.000311893	0.0496814
616368	insulin like growth factor binding protein 7	IGFBP7	1.95	protein-coding	0.000310756	0.0496814
100140016	Rho GTPase activating protein 6	ARHGAP6	3.27	protein-coding	0.000310908	0.0503137
535702	KLF transcription factor 5	KLF5	3.51	protein-coding	0.000344335	0.0511462
515018	immunoglobulin superfamily containing leucine rich repeat	ISLR	7.21	protein-coding	0.00034624	0.0516523
505479	tetratricopeptide repeat domain 41	TTC41	-4.69	protein-coding	0.000353365	0.0516523
414346	peptidylprolyl isomerase F	PPIF	2.86	protein-coding	0.000361975	0.0546299
112446053	uncharacterized LOC112446053	LOC112446053	4.24	ncRNA	0.000368696	0.0547249
509772	hippocalcin	HPCA	1.89	protein-coding	0.000371138	0.0581449
506864	gametocyte specific factor 1	GTSF1	5.82	protein-coding	0.000395484	0.0583433
784535	G protein-coupled receptor 141-like	LOC784535	4.39	protein-coding	0.000399128	0.0583433
112446442	T-cell receptor beta chain V region C5-like	LOC112446442	4.33	other	0.000427213	0.0583433
535300	T-cell receptor gamma chain TRGC6	TRGC6	3.41	other	0.000435794	0.0583967
100336836	ecto-ADP-ribosyltransferase 5	LOC100336836	6.36	protein-coding	0.000438126	0.0592909
520994	patched 1	PTCH1	5.08	protein-coding	0.000432411	0.059504
790333	glutamate metabotropic receptor 4	GRM4	2.97	protein-coding	0.000441682	0.059504
527476	solute carrier family 38 member 4	SLC38A4	5.8	protein-coding	0.000451648	0.0595833
538495	immunoglobulin like domain containing receptor 1	ILDR1	2.34	protein-coding	0.000457902	0.0595833
513941	cationic amino acid transporter 3-like	LOC513941	4.49	protein-coding	0.000459701	0.0605863
100301263	NACHT, LRR and PYD domains-containing protein 2	LOC100301263	6.22	protein-coding	0.000466752	0.0610164
539093	granzyme A	GZMA	4.04	protein-coding	0.000463875	0.0617797
100335800	TCR gamma alternate reading frame protein	TARP	2.82	protein-coding	0.000477882	0.0617797
100336423	osteoclast associated Ig-like receptor	OSCAR	-5.19	protein-coding	0.000484571	0.0621849
524460	beta-1,4-galactosyltransferase 6	B4GALT6	3.2	protein-coding	0.000493567	0.0640646
100337091	phospholipase C gamma 2	PLCG2	2.91	protein-coding	0.000502542	0.0663924
100300175	AGBL carboxypeptidase 1	AGBL1	3.71	protein-coding	0.000503984	0.0669209
101907920	uncharacterized LOC101907920	LOC101907920	1.85	ncRNA	0.000501903	0.0669209
100137974	chromosome 7 C19orf67 homolog	C7H19orf67	2.09	protein-coding	0.000510649	0.0702944
518308	prune homolog 2 with BCH domain	PRUNE2	1.76	protein-coding	0.000529545	0.0702944
519803	adenosine monophosphate deaminase 3	AMPD3	5.06	protein-coding	0.000552373	0.070595
497017	C-C motif chemokine receptor 5	CCR5	4	protein-coding	0.000564001	0.070595
513565	phospholipase C eta 1	PLCH1	4.84	protein-coding	0.000561987	0.07285
112449046	uncharacterized LOC112449046	LOC112449046	4.91	ncRNA	0.000597312	0.0732902
112442382	uncharacterized LOC112442382	LOC112442382	4.26	ncRNA	0.000600028	0.0779539
112449352	uncharacterized LOC112449352	LOC112449352	3.21	ncRNA	0.000614036	0.0790717
618177	synaptotagmin 11	SYT11	2.57	protein-coding	0.000611375	0.0790717
112445620	uncharacterized LOC112445620	LOC112445620	3.87	ncRNA	0.00060855	0.0833531
537566	kinesin family member 18A	KIF18A	2.39	protein-coding	0.000637585	0.0833531
516762	aquaporin 9	AQP9	6.27	protein-coding	0.000645397	0.0862375
112448055	uncharacterized LOC112448055	LOC112448055	2.85	ncRNA	0.000662078	0.0863134
112446462	uncharacterized LOC112446462	LOC112446462	-1.75	ncRNA	0.000694889	0.0863134
789522	uncharacterized LOC789522	LOC789522	5.42	ncRNA	0.000713397	0.0866898
112445075	uncharacterized LOC112445075	LOC112445075	4.67	ncRNA	0.000711065	0.0866898
414345	CD86 molecule	CD86	2.42	protein-coding	0.000736689	0.0866898
768005	SLC9A3 regulator 2	SLC9A3R2	5.32	protein-coding	0.000765534	0.0901092
327664	glycogen phosphorylase, muscle associated	PYGM	2.75	protein-coding	0.000764345	0.0901092
407111	Fas ligand	FASLG	2.64	protein-coding	0.000796684	0.0901092
513468	CD244 molecule	CD244	2.38	protein-coding	0.000802647	0.0901092
100848940	uncharacterized LOC100848940	LOC100848940	1.79	ncRNA	0.000806711	0.0901092
101904903	T-cell surface glycoprotein YE1/48-like	LOC101904903	4.74	protein-coding	0.000817703	0.090478
280852	midkine	MDK	1.86	protein-coding	0.000824279	0.090478
112442793	small nucleolar RNA SNORD42	LOC112442793	5.97	snoRNA	0.000822118	0.0914941
511666	sterile alpha motif domain containing 3	SAMD3	3.98	protein-coding	0.000868944	0.0929693
613907	basic helix-loop-helix family member e41	BHLHE41	2.75	protein-coding	0.000881132	0.0929693
513006	natural killer cell granule protein 7	NKG7	2.09	protein-coding	0.000875552	0.0929693
112446773	uncharacterized LOC112446773	LOC112446773	-6.03	ncRNA	0.000866593	0.0929693
112446378	uncharacterized LOC112446378	LOC112446378	3.03	ncRNA	0.000877393	0.0937
518974	ATPase H+ transporting V0 subunit a4	ATP6V0A4	4.16	protein-coding	0.000890648	0.094756
507076	monooxygenase DBH like 1	MOXD1	3.29	protein-coding	0.000894515	0.0950378
540106	platelet derived growth factor subunit B	PDGFB	1.99	protein-coding	0.000909503	0.0950378
504630	centromere protein P	CENPP	1.93	protein-coding	0.00094084	0.0950378
107131898	uncharacterized LOC107131898	LOC107131898	5.01	ncRNA	0.000944258	0.0952883
507654	ADAMTS like 4	ADAMTSL4	3.05	protein-coding	0.000933147	0.0952883
788601	granzyme H	LOC788601	6.88	protein-coding	0.000936588	0.0980288
112442079	uncharacterized LOC112442079	LOC112442079	5.85	ncRNA	0.000956742	0.098334

### Sheet: 2) WC1.2 Comparison
Gene ID	Gene Name	Gene Symbol	Log2 FC	P value	p adj
615757	cytochrome c oxidase subunit VIII-H (heart/muscle)	COX8B	18.896	1.00574e-20	2.40805e-16
535231	ETS transcription factor ERG	ERG	-15.775	2.9308e-15	3.50861e-11
504694	ADAM metallopeptidase with thrombospondin type 1 motif 7	ADAMTS7	-19.6292	2.08819e-10	1.66659e-06
538404	myomesin 1	MYOM1	-8.45287	7.36424e-09	4.40805e-05
504429	MER proto-oncogene, tyrosine kinase	MERTK	-7.86542	2.46834e-08	0.000118199
112445778*		LOC112445778*	32.2176	3.71449e-08	0.000148227
538674	protocadherin 11 X-linked	PCDH11X	-12.0034	1.15204e-07	0.000394047
112449053	uncharacterized LOC112449053	LOC112449053	6.62292	2.29875e-07	0.000687986
617450	LDL receptor related protein 11	LRP11	5.30569	4.7226e-07	0.00123624
100296618	WAP four-disulfide core domain protein 18	LOC100296618	-19.2246	5.16327e-07	0.00123624
112444495	steroid 17-alpha-hydroxylase/17,20 lyase	LOC112444495	28.3836	1.14103e-06	0.00248361
536367	glutamate ionotropic receptor delta type subunit 2	GRID2	-3.11759	1.94821e-06	0.00388718
507533	CGRP receptor component	CRCP	-2.32498	2.73569e-06	0.00503851
112442316	uncharacterized LOC112442316	LOC112442316	-5.29801	6.45801e-06	0.0110446
520994	patched 1	PTCH1	6.30846	1.14966e-05	0.0183509
517475	solute carrier family 22 member 9-like	LOC517475	-25.5678	1.30774e-05	0.0195694
505479	tetratricopeptide repeat domain 41	TTC41	-5.52109	2.90052e-05	0.0408512
101907004	uncharacterized LOC101907004	LOC101907004	-8.08791	4.66888e-05	0.0621038
112446475	uncharacterized LOC112446475	LOC112446475	5.28254	5.74272e-05	0.0723674
		*LOC112445778 5.8S ribosomal RNA [ Bos taurus (cattle) ]
		Gene ID: 112445778, discontinued on 1-Jun-2022
		This record has been withdrawn by NCBI staff. This record was defined by a sequence that was not derived from Bos taurus.

### Sheet: 3)WC1- Comparison
Entrez ID	Gene Name	Gene Symbol	Log2 FC	P value	p adj
282068	secreted frizzled related protein 1	SFRP1	-47.44	0	1.81e-20
615757	cytochrome c oxidase subunit VIII-H (heart/muscle)	COX8B	17.41	0	4.78e-13
538404	myomesin 1	MYOM1	-12.65	0	1.44e-10
280881	neurotensin	NTS	41.41	0	6.03e-09
338074	aldehyde oxidase 1	AOX1	-20.04	0	1.1e-08
616869	FERM domain containing 1	FRMD1	20.37	0	6.82e-06
504429	MER proto-oncogene, tyrosine kinase	MERTK	-8.21	0	1.94e-05
112445778	5.8S ribosomal RNA	LOC112445778	-33.09	0	3.53e-05
112442316	uncharacterized LOC112442316	LOC112442316	-6.4	0	0.00013269
784295	KLF transcription factor 1	KLF1	-5.3	0	0.000161351
509875	coiled-coil domain containing 3	CCDC3	-6.45	0	0.000665966
507533	CGRP receptor component	CRCP	-2.43	0	0.0015759
112444495	steroid 17-alpha-hydroxylase/17,20 lyase	LOC112444495	28.25	0	0.00187418
101907152	uncharacterized LOC101907152	LOC101907152	-6.83	0	0.00289472
538674	protocadherin 11 X-linked	PCDH11X	-10.32	0	0.00396393
282236	gamma-aminobutyric acid type A receptor subunit alpha2	GABRA2	-9.97	0	0.0102845
617754	shisa family member 4	SHISA4	6.02	0	0.0112896
526704	vanin 1	VNN1	5.48	0	0.0181197
617450	LDL receptor related protein 11	LRP11	4.47	0	0.0197511
518134	adhesion G protein-coupled receptor E4	LOC518134	2.52	0	0.0197511
100848180	uncharacterized LOC100848180	LOC100848180	-4.19	0	0.032983
536367	glutamate ionotropic receptor delta type subunit 2	GRID2	-2.67	0	0.0354183
101907004	uncharacterized LOC101907004	LOC101907004	-8.12	0	0.0362453
515150	apolipoprotein R	LOC515150	6.64	0	0.0498081
100139325	zinc finger protein 585A	LOC100139325	6.41	0	0.049811
101903568	germinal center associated signaling and motility like	GCSAML	5.63	0	0.0523661
100295610	mucin 13, cell surface associated	MUC13	-5.23	0	0.0523661
112447389	uncharacterized LOC112447389	LOC112447389	-5.94	0	0.0523661
514203	growth hormone secretagogue receptor	GHSR	-6.41	0	0.0523661
783109	BoWC1.1	WC1	4.19	0	0.0554763
281870	insulin like 3	INSL3	-6.53	0	0.059803
101904667	V-type proton ATPase 16 kDa proteolipid subunit-like	LOC101904667	-1.52	0	0.0751869
539259	napsin A aspartic peptidase	NAPSA	2.23	0	0.0785826

### Sheet: 4)GD TCR- Comparison
Gene ID	Gene Name	Gene Symbol	P value	Log2 FC	p adj
538404	myomesin 1	MYOM1	7.19e-09	-8.80676	0.000171616
107131191	immunoglobulin like and fibronectin type III domain containing 1	IGFN1	3.47e-08	16.1904	0.00041409
538674	protocadherin 11 X-linked	PCDH11X	7.43e-08	-11.4553	0.000591115
112442316	uncharacterized LOC112442316	LOC112442316	6.09e-07	-5.58994	0.00363237
282236	gamma-aminobutyric acid type A receptor subunit alpha2	GABRA2	1.11e-05	-9.94986	0.0440858
505479	tetratricopeptide repeat domain 41	TTC41	9.45e-06	-5.71034	0.0440858
536367	glutamate ionotropic receptor delta type subunit 2	GRID2	2.39e-05	-2.69235	0.0814691
