## Supplementary material for "Preferential differential gene expression within the WC1.1^+^ γδ T cell compartment in cattle naturally infected with *Mycobacterium bovis*": S3

### Sheet: IPA Canonical Pathways
Table S3: Canonical pathways identified using IPA® for RNA-seq DE gene results in the WC1.1+ γδ T cells from M. bovis-infected and non-infected control animals (statistically significant pathways (adjusted P ≤ 0.1) shown and ranked according to B-H adjusted P-value [smallest to largest]).
Ingenuity® Canonical Pathways	-log(B-H P-value)	Ratio	Z-score	Genes
Natural Killer Cell Signaling	5.11	0.0659	1.897	CD244,FASLG,IL2RB,KIR2DL4,KLRB1,KLRC1,KLRC4-KLRK1/KLRK1,KLRD1,LCK,MAP3K6,PLCG2
Crosstalk between Dendritic Cells and Natural Killer Cells	4.09	0.101	2.449	CCR7,CD86,FASLG,IL2RB,KIR2DL4,KLRC4-KLRK1/KLRK1,KLRD1
Th1 and Th2 Activation Pathway	3.01	0.0541	NaN	BHLHE41,CCR5,CD86,CD8A,IL2RB,KLRC1,KLRD1,TBX21
CTLA4 Signaling in Cytotoxic T Lymphocytes	2.79	0.0485	-0.378	CD86,CD8A,CD8B,FGR,IDO1,IDO2,LCK,PLCG2
CREB Signaling in Neurons	2.5	0.0243	2.673	ADGRG1,CCR5,CCR7,CMKLR1,CX3CR1,GPR55,GRID2,GRM4,PDGFB,PLCG2,PLCH1,S1PR5,VEGFA,XCR1
Th1 Pathway	2.43	0.06	NaN	CCR5,CD86,CD8A,KLRC1,KLRD1,TBX21
Communication between Innate and Adaptive Immune Cells	2.39	0.0746	NaN	CCL5,CCR7,CD86,CD8A,CD8B
FAK Signaling	2.39	0.0227	3.207	ADGRG1,CCR5,CCR7,CMKLR1,CX3CR1,GPR55,GRM4,IL2RB,ITGAX,KIT,LCK,PLCG2,S1PR5,XCR1
Phagosome Formation	2.35	0.0222	3.742	ADGRG1,CCR5,CCR7,CMKLR1,CX3CR1,FGR,GPR55,GRM4,ITGAX,LCK,MYH3,PLCG2,S1PR5,XCR1
Hepatic Fibrosis / Hepatic Stellate Cell Activation	1.99	0.0372	NaN	CCL5,CCR5,CCR7,FASLG,MYH3,PDGFB,VEGFA
S100 Family Signaling Pathway	1.99	0.0201	2.673	ADGRG1,CCR5,CCR7,CMKLR1,CX3CR1,GPR55,GRM4,IFNW1,MMP19,PLCG2,PLCH1,S1PR5,VEGFA,XCR1
Sphingosine-1-phosphate Signaling	1.59	0.0442	2	ACER2,PDGFB,PLCG2,PLCH1,S1PR5
IL-15 Production	1.59	0.0439	1.342	FGR,KIT,LCK,MERTK,STYK1
Tumor Microenvironment Pathway	1.59	0.0353	1.633	FASLG,IDO1,IDO2,MMP19,PDGFB,VEGFA
Pathogen Induced Cytokine Storm Signaling Pathway	1.59	0.0266	2.828	BHLHE40,CCL5,CCR5,EOMES,FASLG,TBX21,VEGFA,XCL1
Th2 Pathway	1.59	0.0427	0.447	BHLHE41,CCR5,CD86,IL2RB,TBX21
Sperm Motility	1.59	0.0293	NaN	FGR,KIT,LCK,MERTK,PLCG2,PLCH1,STYK1
Agranulocyte Adhesion and Diapedesis	1.59	0.0341	NaN	CCL5,CCR5,CCR7,MMP19,MYH3,XCL1
Pathogenesis of Multiple Sclerosis	1.56	0.222	NaN	CCL5,CCR5
Breast Cancer Regulation by Stathmin1	1.53	0.0197	3.317	ADGRG1,CCR5,CCR7,CMKLR1,CX3CR1,GPR55,GRM4,PDGFB,S1PR5,VEGFA,XCR1
G-Protein Coupled Receptor Signaling	1.4	0.0178	3.464	ADGRG1,CCR5,CCR7,CMKLR1,CX3CR1,GPR55,GRM4,MAP3K6,PLCG2,RAP1GAP,S1PR5,XCR1
NAD Signaling Pathway	1.38	0.036	2.236	CD38,PARP8,PDGFB,TRPM2,VEGFA
Neutrophil Extracellular Trap Signaling Pathway	1.38	0.023	2.121	CCL5,CCR5,FGR,IFNW1,LCK,PLCG2,PLCH1,PPIF
T Cell Exhaustion Signaling Pathway	1.37	0.035	0.447	CD86,EOMES,PLCG2,TBX21,VEGFA
Granulocyte Adhesion and Diapedesis	1.26	0.0327	NaN	CCL5,CCR5,CCR7,MMP19,XCL1
Role of PI3K/AKT Signaling in the Pathogenesis of Influenza	1.21	0.06	NaN	CCL5,CCR5,IFNW1
CCR5 Signaling in Macrophages	1.17	0.0388	NaN	CCL5,CCR5,FASLG,PLCG2
T Cell Receptor Signaling	1.11	0.0292	2	CD86,CD8A,CD8B,LCK,PLCG2
TEC Kinase Signaling	1.03	0.0278	NaN	FASLG,FGR,ITGAX,LCK,PLCG2
Circadian Rhythm Signaling	1	0.0233	NaN	BHLHE40,BHLHE41,FGR,LCK,PLCG2,PLCH1
TREM1 Signaling	0.955	0.0455	NaN	CD86,ITGAX,PLCG2
ID1 Signaling Pathway	0.951	0.0259	1.342	BHLHE40,FGR,LCK,RAP1GAP,VEGFA
IL-12 Signaling and Production in Macrophages	0.917	0.0251	2.236	ALOX15,CCR5,IFNW1,LCK,TBX21
Neuroinflammation Signaling Pathway	0.917	0.0217	2.236	CCL5,CD86,CX3CR1,FASLG,GABRA2,PLCG2
G Protein Signaling Mediated by Tubby	0.917	0.0417	NaN	LCK,MERTK,PLCG2
D-myo-inositol (1,4,5)-Trisphosphate Biosynthesis	0.917	0.0769	NaN	PLCG2,PLCH1
Necroptosis Signaling Pathway	0.917	0.0299	0	FASLG,IFNW1,MERTK,PPIF
Role of Pattern Recognition Receptors in Recognition of Bacteria and Viruses	0.917	0.0296	NaN	CCL5,FASLG,IFNW1,PLCG2
Immunogenic Cell Death Signaling Pathway	0.917	0.04	NaN	GZMA,GZMM,IFNW1
Chemokine Signaling	0.917	0.04	NaN	CCL5,CCR5,PLCG2
Hematopoiesis from Pluripotent Stem Cells	0.91	0.0714	NaN	CD8A,CD8B
Corticotropin Releasing Hormone Signaling	0.854	0.0276	NaN	FASLG,PLCG2,PTCH1,VEGFA
Allograft Rejection Signaling	0.836	0.0625	NaN	CD86,FASLG
Autoimmune Thyroid Disease Signaling	0.836	0.0625	NaN	CD86,FASLG
Macrophage Classical Activation Signaling Pathway	0.836	0.0265	2	CCL5,CD86,FASLG,MERTK
PKCθ Signaling in T Lymphocytes	0.836	0.0265	2	CD86,LCK,MAP3K6,PLCG2
Primary Immunodeficiency Signaling	0.81	0.0588	NaN	CD8A,LCK
Dendritic Cell Maturation	0.79	0.0253	2	CCR7,CD86,PLCG2,PLCH1
Graft-versus-Host Disease Signaling	0.78	0.0556	NaN	CD86,FASLG
Systemic Lupus Erythematosus In B Cell Signaling Pathway	0.772	0.0207	1.342	FASLG,FGR,IFNW1,LCK,PLCG2
UVA-Induced MAPK Signaling	0.742	0.0312	NaN	PARP8,PLCG2,PLCH1
Neuroprotective Role of THOP1 in Alzheimer's Disease	0.733	0.0306	NaN	GZMA,GZMM,MME
Neuropathic Pain Signaling In Dorsal Horn Neurons	0.733	0.0303	NaN	GRM4,PLCG2,PLCH1
ICOS-ICOSL Signaling in T Helper Cells	0.733	0.0303	NaN	CD86,IL2RB,LCK
Retinoic acid Mediated Apoptosis Signaling	0.726	0.0488	NaN	IFNW1,PARP8
IL-13 Signaling Pathway	0.726	0.0297	NaN	ALOX15,FGR,LCK
Leukocyte Extravasation Signaling	0.666	0.0216	0	ARHGAP6,MMP19,PLCG2,RAP1GAP
Tryptophan Degradation to 2-amino-3-carboxymuconate Semialdehyde	0.666	0.167	NaN	IDO1
Ceramide Degradation	0.666	0.167	NaN	ACER2
Synaptic Long Term Depression	0.666	0.0215	1	GRID2,GRM4,PLCG2,PLCH1
D-myo-inositol-5-phosphate Metabolism	0.66	0.0213	2	DUSP10,PAWR,PLCG2,PLCH1
Pulmonary Healing Signaling Pathway	0.646	0.0209	1	FGR,LCK,MMP19,VEGFA
Role of Tissue Factor in Cancer	0.646	0.0263	NaN	FGR,LCK,VEGFA
HIF1α Signaling	0.618	0.0203	1	MMP19,PDGFB,PLCG2,VEGFA
Role of PKR in Interferon Induction and Antiviral Response	0.597	0.0246	NaN	FASLG,IFNW1,PDGFB
Role of Lipids/Lipid Rafts in the Pathogenesis of Influenza	0.597	0.125	NaN	IFNW1
Sphingosine and Sphingosine-1-phosphate Metabolism	0.597	0.125	NaN	ACER2
Synaptic Long Term Potentiation	0.567	0.0236	NaN	GRM4,PLCG2,PLCH1
Role of Macrophages, Fibroblasts and Endothelial Cells in Rheumatoid Arthritis	0.567	0.0166	NaN	CCL5,PDGFB,PLCG2,PLCH1,VEGFA
Synaptogenesis Signaling Pathway	0.565	0.0165	2.236	FGR,GRM4,LCK,PLCG2,SYT11
HGF Signaling	0.565	0.0229	NaN	ITGAX,MAP3K6,PLCG2
Phospholipases	0.565	0.0333	NaN	PLCG2,PLCH1
Hepatic Fibrosis Signaling Pathway	0.565	0.0147	1.342	CCL5,ITGAX,PDGFB,PLCG2,PTCH1,VEGFA
NAD biosynthesis II (from tryptophan)	0.565	0.1	NaN	IDO1
Glycogen Degradation II	0.565	0.1	NaN	PYGM
STAT3 Pathway	0.565	0.0224	NaN	IL2RB,PDGFB,VEGFA
IL-2 Signaling	0.565	0.0328	NaN	IL2RB,LCK
IL-10 Signaling	0.565	0.0222	NaN	BHLHE40,CCR5,CD86
Myelination Signaling Pathway	0.565	0.0159	2.236	ARHGAP6,FGR,LCK,PDGFB,PLCG2
Gαi Signaling	0.565	0.0221	NaN	GRM4,RAP1GAP,XCR1
Role of Hypercytokinemia/hyperchemokinemia in the Pathogenesis of Influenza	0.565	0.0317	NaN	CCL5,IFNW1
Glutamate Receptor Signaling	0.565	0.0312	NaN	GRID2,GRM4
Superpathway of Inositol Phosphate Compounds	0.565	0.0177	2	DUSP10,PAWR,PLCG2,PLCH1
T Helper Cell Differentiation	0.565	0.0308	NaN	CD86,TBX21
Pyridoxal 5'-phosphate Salvage Pathway	0.565	0.0308	NaN	MAP3K6,SGK1
WNT/Ca+ pathway	0.565	0.0308	NaN	PLCG2,PLCH1
Cellular Effects of Sildenafil (Viagra)	0.565	0.0213	NaN	MYH3,PLCG2,PLCH1
Wound Healing Signaling Pathway	0.561	0.0174	2	CCL5,FASLG,PDGFB,VEGFA
eNOS Signaling	0.556	0.0208	NaN	AQP9,PLCG2,VEGFA
Glycogen Degradation III	0.556	0.0833	NaN	PYGM
Melatonin Signaling	0.553	0.0294	NaN	PLCG2,PLCH1
NUR77 Signaling in T Lymphocytes	0.526	0.0282	NaN	CD86,FASLG
GPCR-Mediated Integration of Enteroendocrine Signaling Exemplified by an L Cell	0.51	0.0274	NaN	PLCG2,PLCH1
Chondroitin Sulfate Degradation (Metazoa)	0.51	0.0714	NaN	CEMIP2
Leptin Signaling in Obesity	0.51	0.027	NaN	PLCG2,PLCH1
Macropinocytosis Signaling	0.498	0.0263	NaN	PDGFB,PLCG2
Dermatan Sulfate Degradation (Metazoa)	0.498	0.0667	NaN	CEMIP2
NF-κB Activation by Viruses	0.498	0.026	NaN	CCR5,LCK
IL-33 Signaling Pathway	0.498	0.0186	NaN	CCL5,KIT,PLCG2
IL-15 Signaling	0.498	0.0256	NaN	IL2RB,LCK
Renal Cell Carcinoma Signaling	0.498	0.0256	NaN	PDGFB,VEGFA
Systemic Lupus Erythematosus Signaling	0.489	0.0183	NaN	CD86,LCK,PLCG2
Insulin Secretion Signaling Pathway	0.489	0.0154	2	FGR,LCK,PLCG2,PLCH1
Altered T Cell and B Cell Signaling in Rheumatoid Arthritis	0.489	0.0247	NaN	CD86,FASLG
VEGF Family Ligand-Receptor Interactions	0.489	0.0247	NaN	PLCG2,VEGFA
Aldosterone Signaling in Epithelial Cells	0.489	0.0181	NaN	PLCG2,PLCH1,SGK1
Chronic Myeloid Leukemia Signaling	0.489	0.0152	1	ALOX15,PLCG2,PLCH1,PTCH1
Differential Regulation of Cytokine Production in Macrophages and T Helper Cells by IL-17A and IL-17F	0.489	0.0588	NaN	CCL5
Glioblastoma Multiforme Signaling	0.489	0.0179	NaN	PDGFB,PLCG2,PLCH1
Role of NFAT in Regulation of the Immune Response	0.472	0.0173	NaN	CD86,LCK,PLCG2
PDGF Signaling	0.472	0.0233	NaN	PDGFB,PLCG2
MicroRNA Biogenesis Signaling Pathway	0.472	0.0172	NaN	IFNW1,PDGFB,VEGFA
Axonal Guidance Signaling	0.472	0.0124	NaN	ITGAX,PDGFB,PLCG2,PLCH1,PTCH1,VEGFA
PD-1, PD-L1 cancer immunotherapy pathway	0.472	0.023	NaN	IL2RB,LCK
Differential Regulation of Cytokine Production in Intestinal Epithelial Cells by IL-17A and IL-17F	0.472	0.0526	NaN	CCL5
Dopamine-DARPP32 Feedback in cAMP Signaling	0.472	0.017	NaN	PAWR,PLCG2,PLCH1
Coronavirus Pathogenesis Pathway	0.466	0.0169	NaN	CCL5,FASLG,IFNW1
Protein Kinase A Signaling	0.455	0.0129	1	DUSP10,PLCG2,PLCH1,PTCH1,PYGM
Regulation of IL-2 Expression in Activated and Anergic T Lymphocytes	0.455	0.0217	NaN	LCK,PLCG2
Death Receptor Signaling	0.455	0.0217	NaN	FASLG,PARP8
NAD Salvage Pathway II	0.455	0.0476	NaN	ENPP5
Salvage Pathways of Pyrimidine Ribonucleotides	0.447	0.0213	NaN	MAP3K6,SGK1
Estrogen Receptor Signaling	0.444	0.0127	1.342	MDK,MMP19,PLCG2,PLCH1,VEGFA
VEGF Signaling	0.444	0.0208	NaN	PLCG2,VEGFA
Gustation Pathway	0.444	0.016	NaN	GABRA2,SCN1B,SCN3A
Melanocyte Development and Pigmentation Signaling	0.44	0.0206	NaN	KIT,PLCG2
B Cell Development	0.439	0.0435	NaN	CD86
Apelin Cardiomyocyte Signaling Pathway	0.439	0.0204	NaN	PLCG2,PLCH1
Adrenomedullin signaling pathway	0.439	0.0156	NaN	CRCP,PLCG2,PLCH1
Type I Diabetes Mellitus Signaling	0.439	0.02	NaN	CD86,FASLG
Tumoricidal Function of Hepatic Natural Killer Cells	0.439	0.0417	NaN	FASLG
Apoptosis Signaling	0.439	0.02	NaN	FASLG,PLCG2
Cardiac Hypertrophy Signaling (Enhanced)	0.429	0.0115	2	FASLG,IL2RB,ITGAX,MAP3K6,PLCG2,PLCH1
IL-17A Signaling in Gastric Cells	0.428	0.04	NaN	CCL5
Antioxidant Action of Vitamin C	0.425	0.0192	NaN	PLCG2,PLCH1
Ephrin Receptor Signaling	0.425	0.015	NaN	ITGAX,PDGFB,VEGFA
α-Adrenergic Signaling	0.425	0.019	NaN	PLCG2,PYGM
Tryptophan Degradation III (Eukaryotic)	0.425	0.0385	NaN	IDO1
Cytotoxic T Lymphocyte-mediated Apoptosis of Target Cells	0.416	0.037	NaN	FASLG
Integrin Signaling	0.416	0.0146	NaN	ITGAX,PDGFB,PLCG2
SAPK/JNK Signaling	0.409	0.0183	NaN	DUSP10,LCK
CD28 Signaling in T Helper Cells	0.407	0.0182	NaN	CD86,LCK
Amyotrophic Lateral Sclerosis Signaling	0.407	0.018	NaN	GRID2,VEGFA
Bladder Cancer Signaling	0.407	0.018	NaN	MMP19,VEGFA
Sonic Hedgehog Signaling	0.395	0.0333	NaN	PTCH1
GPCR-Mediated Nutrient Sensing in Enteroendocrine Cells	0.395	0.0175	NaN	PLCG2,PLCH1
Neuregulin Signaling	0.395	0.0174	NaN	ITGAX,PLCG2
p38 MAPK Signaling	0.395	0.0174	NaN	DUSP10,FASLG
RHOGDI Signaling	0.393	0.0138	NaN	ARHGAP6,ITGAX,MYH3
PAK Signaling	0.393	0.0171	NaN	ITGAX,PDGFB
Role Of Osteoblasts In Rheumatoid Arthritis Signaling Pathway	0.393	0.0137	NaN	FASLG,MMP19,VEGFA
Atherosclerosis Signaling	0.393	0.0169	NaN	ALOX15,PDGFB
Osteoarthritis Pathway	0.393	0.0136	NaN	ITGAX,PTCH1,VEGFA
Inhibition of Angiogenesis by TSP1	0.393	0.0312	NaN	VEGFA
NGF Signaling	0.393	0.0168	NaN	MAP3K6,PLCG2
Renin-Angiotensin Signaling	0.389	0.0167	NaN	CCL5,PLCG2
Nicotine Degradation III	0.388	0.0303	NaN	AOX1
Glioma Signaling	0.385	0.0164	NaN	PDGFB,PLCG2
14-3-3-mediated Signaling	0.385	0.0163	NaN	PLCG2,PLCH1
Complement System	0.385	0.0294	NaN	ITGAX
cAMP-mediated signaling	0.384	0.0132	NaN	GRM4,RAP1GAP,XCR1
Inhibition of Matrix Metalloproteases	0.38	0.0286	NaN	MMP19
Docosahexaenoic Acid (DHA) Signaling	0.372	0.0278	NaN	ALOX15
Iron homeostasis signaling pathway	0.37	0.0156	NaN	ATP6V0A4,PDGFB
p70S6K Signaling	0.368	0.0155	NaN	PLCG2,PLCH1
SNARE Signaling Pathway	0.364	0.0153	NaN	MYH3,SYT11
P2Y Purigenic Receptor Signaling Pathway	0.364	0.0153	NaN	PLCG2,PLCH1
Actin Cytoskeleton Signaling	0.364	0.0126	NaN	ITGAX,MYH3,PDGFB
Nicotine Degradation II	0.357	0.0256	NaN	AOX1
Role Of Chondrocytes In Rheumatoid Arthritis Signaling Pathway	0.353	0.0148	NaN	MMP19,VEGFA
PI3K Signaling in B Lymphocytes	0.35	0.0147	NaN	PLCG2,PLCH1
Reelin Signaling in Neurons	0.348	0.0146	NaN	FGR,LCK
Cardiac Hypertrophy Signaling	0.336	0.012	NaN	MAP3K6,PLCG2,PLCH1
Endocannabinoid Cancer Inhibition Pathway	0.331	0.0141	NaN	GPR55,VEGFA
Semaphorin Neuronal Repulsive Signaling Pathway	0.325	0.0139	NaN	ITGAX,PLCG2
Endocannabinoid Neuronal Synapse Pathway	0.323	0.0138	NaN	PLCG2,PLCH1
Phospholipase C Signaling	0.319	0.0115	NaN	ITGAX,LCK,PLCG2
Factors Promoting Cardiogenesis in Vertebrates	0.316	0.0135	NaN	PLCG2,PLCH1
PTEN Signaling	0.314	0.0134	NaN	FASLG,ITGAX
MYC Mediated Apoptosis Signaling	0.299	0.0204	NaN	FASLG
Ribonucleotide Reductase Signaling Pathway	0.299	0.013	NaN	PARP8,VEGFA
Transcriptional Regulatory Network in Embryonic Stem Cells	0.297	0.02	NaN	EOMES
SPINK1 General Cancer Pathway	0.292	0.0196	NaN	GZMA
CLEAR Signaling Pathway	0.29	0.0109	NaN	ATP6V0A4,PDGFB,VEGFA
Calcium-induced T Lymphocyte Apoptosis	0.29	0.0192	NaN	LCK
IL-17 Signaling	0.29	0.0124	NaN	FASLG,VEGFA
Role of IL-17A in Arthritis	0.29	0.0189	NaN	CCL5
Role of JAK2 in Hormone-like Cytokine Signaling	0.29	0.0189	NaN	VEGFA
Role Of Osteoclasts In Rheumatoid Arthritis Signaling Pathway	0.277	0.0105	NaN	MMP19,OSCAR,PLCG2
CD27 Signaling in Lymphocytes	0.277	0.0179	NaN	MAP3K6
Polyamine Regulation in Colon Cancer	0.277	0.0179	NaN	ALOX15
D-myo-inositol (1,4,5,6)-Tetrakisphosphate Biosynthesis	0.266	0.0116	NaN	DUSP10,PAWR
D-myo-inositol (3,4,5,6)-tetrakisphosphate Biosynthesis	0.266	0.0116	NaN	DUSP10,PAWR
NF-κB Signaling	0.266	0.0116	NaN	LCK,PLCG2
B Cell Receptor Signaling	0.259	0.0114	NaN	MAP3K6,PLCG2
Role of WNT/GSK-3β Signaling in the Pathogenesis of Influenza	0.258	0.0164	NaN	IFNW1
Eicosanoid Signaling	0.255	0.0161	NaN	ALOX15
Thrombopoietin Signaling	0.253	0.0159	NaN	PLCG2
PPARα/RXRα Activation	0.253	0.0111	NaN	PLCG2,PLCH1
Endothelin-1 Signaling	0.253	0.011	NaN	PLCG2,PLCH1
Induction of Apoptosis by HIV1	0.253	0.0156	NaN	FASLG
Production of Nitric Oxide and Reactive Oxygen Species in Macrophages	0.25	0.0109	NaN	MAP3K6,PLCG2
3-phosphoinositide Degradation	0.25	0.0109	NaN	DUSP10,PAWR
ERBB4 Signaling	0.25	0.0152	NaN	PLCG2
CDX Gastrointestinal Cancer Signaling Pathway	0.25	0.0108	NaN	FASLG,KLF5
Growth Hormone Signaling	0.25	0.0149	NaN	PLCG2
Role of JAK1 and JAK3 in γc Cytokine Signaling	0.25	0.0149	NaN	IL2RB
Regulation Of The Epithelial Mesenchymal Transition By Growth Factors Pathway	0.25	0.0107	NaN	FASLG,PDGFB
Multiple Sclerosis Signaling Pathway	0.249	0.0105	NaN	FASLG,PARP8
Basal Cell Carcinoma Signaling	0.249	0.0145	NaN	PTCH1
Granzyme A Signaling	0.249	0.0145	NaN	GZMA
Gap Junction Signaling	0.249	0.0105	NaN	PLCG2,PLCH1
Caveolar-mediated Endocytosis Signaling	0.249	0.0143	NaN	ITGAX
ILK Signaling	0.249	0.0104	NaN	MYH3,VEGFA
Role of MAPK Signaling in Inhibiting the Pathogenesis of Influenza	0.249	0.0141	NaN	CCL5
PI3K/AKT Signaling	0.249	0.0103	NaN	IL2RB,ITGAX
NRF2-mediated Oxidative Stress Response	0.249	0.0102	NaN	AOX1,EPHX1
Sertoli Cell-Sertoli Cell Junction Signaling	0.249	0.0102	NaN	ITGAX,MAP3K6
ERK5 Signaling	0.249	0.0137	NaN	SGK1
3-phosphoinositide Biosynthesis	0.249	0.0101	NaN	DUSP10,PAWR
Systemic Lupus Erythematosus In T Cell Signaling Pathway	0.249	0.0101	NaN	CD86,FASLG
Hypoxia Signaling in the Cardiovascular System	0.249	0.0135	NaN	VEGFA
Clathrin-mediated Endocytosis Signaling	0.249	0.0101	NaN	PDGFB,VEGFA
Pyroptosis Signaling Pathway	0.249	0.0133	NaN	GZMA
Role of MAPK Signaling in the Pathogenesis of Influenza	0.249	0.0132	NaN	CCL5
Role of JAK family kinases in IL-6-type Cytokine Signaling	0.249	0.0132	NaN	VEGFA
GDNF Family Ligand-Receptor Interactions	0.249	0.0132	NaN	PLCG2
IL-8 Signaling	0.249	0.00985	NaN	ITGAX,VEGFA
VDR/RXR Activation	0.249	0.013	NaN	CCL5
BEX2 Signaling Pathway	0.249	0.013	NaN	VEGFA
Autophagy	0.238	0.00957	NaN	PDGFB,VEGFA
ERK/MAPK Signaling	0.237	0.00952	NaN	ITGAX,PLCG2
FcγRIIB Signaling in B Lymphocytes	0.234	0.0122	NaN	PLCG2
PEDF Signaling	0.23	0.0119	NaN	FASLG
Regulation Of The Epithelial Mesenchymal Transition In Development Pathway	0.23	0.0119	NaN	PTCH1
Role of NFAT in Cardiac Hypertrophy	0.228	0.00922	NaN	PLCG2,PLCH1
Thrombin Signaling	0.226	0.00909	NaN	PLCG2,PLCH1
Regulation of Cellular Mechanics by Calpain Protease	0.226	0.0115	NaN	ITGAX
HER-2 Signaling in Breast Cancer	0.226	0.00905	NaN	FGR,LCK
RANK Signaling in Osteoclasts	0.226	0.0114	NaN	MAP3K6
Glucocorticoid Receptor Signaling	0.226	0.00802	NaN	CCL5,IFNW1,IL2RB,SGK1
Chaperone Mediated Autophagy Signaling Pathway	0.226	0.00897	NaN	ATP6V0A4,MMP19
Acute Myeloid Leukemia Signaling	0.226	0.0112	NaN	KIT
Ceramide Signaling	0.225	0.0111	NaN	S1PR5
Fcγ Receptor-mediated Phagocytosis in Macrophages and Monocytes	0.225	0.011	NaN	FGR
Actin Nucleation by ARP-WASP Complex	0.225	0.011	NaN	ITGAX
ERBB Signaling	0.22	0.0108	NaN	PLCG2
Prolactin Signaling	0.215	0.0105	NaN	PLCG2
Sumoylation Pathway	0.204	0.0101	NaN	FASLG
IGF-1 Signaling	0.197	0.00971	NaN	IGFBP7
Kinetochore Metaphase Signaling Pathway	0.197	0.00971	NaN	CENPP
Telomerase Signaling	0.197	0.00962	NaN	IL2RB
PPAR Signaling	0.197	0.00962	NaN	PDGFB
Role of MAPK Signaling in Promoting the Pathogenesis of Influenza	0.196	0.00952	NaN	ATP6V0A4
Airway Pathology in Chronic Obstructive Pulmonary Disease	0.196	0.00943	NaN	FASLG
Paxillin Signaling	0.196	0.00943	NaN	ITGAX
Regulation of Actin-based Motility by Rho	0.188	0.00909	NaN	ITGAX
Virus Entry via Endocytic Pathways	0.188	0.00901	NaN	PLCG2
Nitric Oxide Signaling in the Cardiovascular System	0.188	0.00901	NaN	VEGFA
Colorectal Cancer Metastasis Signaling	0.188	0.00772	NaN	MMP19,VEGFA
Fc Epsilon RI Signaling	0.186	0.00885	NaN	PLCG2
Oxytocin Signaling Pathway	0.174	0.00741	NaN	CCL5,MYH3
Opioid Signaling Pathway	0.173	0.00735	NaN	FGR,LCK
GP6 Signaling Pathway	0.173	0.00826	NaN	PLCG2
Xenobiotic Metabolism General Signaling Pathway	0.173	0.00826	NaN	MAP3K6
RHOA Signaling	0.173	0.0082	NaN	ARHGAP6
Pancreatic Adenocarcinoma Signaling	0.171	0.00806	NaN	VEGFA
Ferroptosis Signaling Pathway	0.171	0.00806	NaN	ALOX15
Endocannabinoid Developing Neuron Pathway	0.169	0.00794	NaN	RAP1GAP
Senescence Pathway	0.169	0.00709	NaN	BHLHE40,IFNW1
G Beta Gamma Signaling	0.169	0.00787	NaN	PLCG2
IL-6 Signaling	0.169	0.00781	NaN	VEGFA
GABA Receptor Signaling	0.169	0.00775	NaN	GABRA2
Adipogenesis pathway	0.166	0.00752	NaN	KLF5
White Adipose Tissue Browning Pathway	0.166	0.00752	NaN	VEGFA
Insulin Receptor Signaling	0.166	0.00746	NaN	SGK1
CDC42 Signaling	0.166	0.00741	NaN	ITGAX
Phagosome Maturation	0.166	0.00741	NaN	ATP6V0A4
Aryl Hydrocarbon Receptor Signaling	0.166	0.0073	NaN	FASLG
RAC Signaling	0.166	0.0073	NaN	ITGAX
MSP-RON Signaling In Cancer Cells Pathway	0.166	0.0073	NaN	VEGFA
Dilated Cardiomyopathy Signaling Pathway	0	0.00676	NaN	MYH3
Neurovascular Coupling Signaling Pathway	0	0.00474	NaN	GABRA2
Pulmonary Fibrosis Idiopathic Signaling Pathway	0	0.00633	NaN	MMP19,PDGFB
Macrophage Alternative Activation Signaling Pathway	0	0.00602	NaN	ALOX15
Huntington's Disease Signaling	0	0.00369	NaN	SGK1
NOD1/2 Signaling Pathway	0	0.00649	NaN	FASLG
Hepatic Cholestasis	0	0.00559	NaN	FASLG
Mitochondrial Dysfunction	0	0.00308	NaN	PPIF
Tight Junction Signaling	0	0.00571	NaN	MYH3
RAR Activation	0	0.00524	NaN	VEGFA
Erythropoietin Signaling Pathway	0	0.00613	NaN	FASLG
Relaxin Signaling	0	0.00671	NaN	VEGFA
Molecular Mechanisms of Cancer	0	0.00685	NaN	FASLG,ITGAX,PTCH1
HMGB1 Signaling	0	0.00637	NaN	FASLG
GNRH Signaling	0	0.00538	NaN	MAP3K6
Human Embryonic Stem Cell Pluripotency	0	0.00521	NaN	PDGFB
Germ Cell-Sertoli Cell Junction Signaling	0	0.0061	NaN	MAP3K6
mTOR Signaling	0	0.005	NaN	VEGFA
EIF2 Signaling	0	0.00495	NaN	VEGFA
Ovarian Cancer Signaling	0	0.00645	NaN	VEGFA
Regulation of eIF4 and p70S6K Signaling	0	0.00592	NaN	ITGAX
Signaling by Rho Family GTPases	0	0.00379	NaN	ITGAX
Gαq Signaling	0	0.0061	NaN	PLCG2
Xenobiotic Metabolism Signaling	0	0.00407	NaN	MAP3K6
IL-4 Signaling	0	0.00595	NaN	ALOX15
Sirtuin Signaling Pathway	0	0.00362	NaN	PPIF
Inhibition of ARE-Mediated mRNA Degradation Pathway	0	0.00641	NaN	FASLG
HOTAIR Regulatory Pathway	0	0.00685	NaN	MMP19
Calcium Signaling	0	0.00483	NaN	MYH3
