## Supplementary material for "Preferential differential gene expression within the WC1.1^+^ γδ T cell compartment in cattle naturally infected with *Mycobacterium bovis*": S4

### Sheet: IPA Networks
Table S4: Biological networks identified using IPA® for RNA-seq DE gene results in the WC1.1+ γδ T cells from M. bovis-infected and non-infected control animals (statistically significant networks (adjusted P ≤ 0.1) shown and ranked or scored according to the connectivity and interactions between the genes in the dataset [largest to smallest]).
ID	Molecules in Network	Score	Focus Genes	Top Diseases and Functions
1	ACER2,ADGRG1,Calmodulin,CCR5,CCR7,CEMIP2,CMKLR1,CX3CR1,Erm,Fc gamma receptor,Focal adhesion kinase,G protein alpha i,Gpcr,GPR55,GRM4,Integrin,NFkB (complex),Nr1h,OSCAR,p85 (pik3r),Pka,PLC,PLC gamma,PLCG2,PLCH1,PPEF1,PPIF,PTCH1,Rac,RAS,S1PR5,Sfk,SRC (family),STAT,XCR1	33	17	[Cell-mediated Immune Response, Cell-To-Cell Signaling and Interaction, Cellular Movement]
2	ADRB,Akt,ALOX15,Alp,ARHGAP6,BHLHE40,BHLHE41,CaMKII,Collagen type II,Collagen type IV,Fcer1,FGR,GCNT2,GRID2,growth factor,Gsk3,GTPase,Hsp27,IGFBP7,KIR2DL4,KLRC4-KLRK1/KLRK1,LDL,MYOM1,Myosin,N-cor,NFAT (complex),PAWR,Pdgf (complex),PDGF BB,PDGFB,PI3K (family),SCAVENGER receptor CLASS A,SGK1,STYK1,Tgf beta	28	15	[Cancer, Lipid Metabolism, Small Molecule Biochemistry]
3	AMPK,CD3,CD38,CD8,CD8A,CD8B,CLEC5A,ERK,FASLG,HPCA,Hsp90,Iga,Ige,IgG,IgG1,IgG2a,Igg3,Igm,IL-2R,IL2RB,Interferon alpha,KLRC1,KLRD1,LCK,LSMEM2,MHC Class I (complex),MHC CLASS I (family),NKG7,PLD,RAP1GAP,STAT5a/b,TBX21,TCR,THEMIS,VAV	28	15	[Cell-To-Cell Signaling and Interaction, Hematological System Development and Function, Immune Cell Trafficking]
4	B4GALT6,C-C chemokine receptor,CCL5,CD3 group,CD86,chemokine,chemokine receptor,ERK1/2,Fcgr3,Gαi/o,H2AC11,HUNK,IDO,IDO1,IDO2,Ifn,IFN Beta,IFN type 1,Ifnar,IFNW1,IL12 (complex),IL12 (family),Il12 receptor,JAK,KLRB1,LITAF,MDK,MME,Mmp,Pro-inflammatory Cytokine,SAMD3,TCF,Tlr,Tnf (family),TRPM2	26	14	[Amino Acid Metabolism, Inflammatory Disease, Small Molecule Biochemistry]
5	ADAMTSL4,ADGRB2,APP,ATP6V0A4,B3GNT7,beta-estradiol,CFAP299,CYRIA,EMP2,FKBP5,GABRA2,GABRB1,GABRG1,GTSF1,HRAS,IL10RA,LRP11,MBNL3,miR-1282 (miRNAs w/seed CGUUUGC),MMP3,NRAS,P2rx7,PAPSS2,PCDH11X,PLPPR4,PLXDC1,pregnenolone,PRUNE2,Ptprd,SHISA4,ST14,SV2B,SYT11,TARP,TMEM132B	26	14	[Cancer, Hematological Disease, Immunological Disease]
6	AFAP1L2,Alpha catenin,Ap1,BCR (complex),CD2,CD244,CG,Collagen type I (complex),collagen type i (family),Collagen(s),Cyclin A,cytokine,DUSP10,Fibrinogen,FSH,HDL,IL1,Immunoglobulin,ITGAX,Jnk,KIT,KLF5,Lh,MAP2K1/2,MAP3K6,Mapk,MERTK,MMP19,Notch,Pkc(s),Rsk,Smad2/3,TSKU,Vegf,VEGFA	21	12	[Cellular Development, Cellular Growth and Proliferation, Hematological System Development and Function]
7	ADGRB1,ADGRB2,AGBL1,ARHGEF9,ART5,CENPP,CRCP,ENPP5,EPHX1,FIG4,FOXA1,FZD1,GLB1L,GOLGA2,Gpr141b,HNF4A,ISLR,LIN7A,MGME1,miR-1973 (miRNAs w/seed CCGUGCA),miR-466d-5p (and other miRNAs w/seed GUGUGUG),MOXD1,PAPSS2,PGAP1,PYGM,RAB33B,RHOT1,RIPPLY2,SIL1,SLC38A4,TBX18,TBX20,TCF25,TLE3,TRAF1	21	12	[Developmental Disorder, Embryonic Development, Organismal Development]
8	ABHD17C,AOX1,C19orf67,CCND1,CCT5,CDC27,CDCA8,DCAF8,DNAJB4,ESR1,FHIP1A,FKHR,GSR,HOXB13,KIF18A,KLHDC8A,Klra2,miR-1253 (miRNAs w/seed GAGAAGA),miR-3072 (and other miRNAs w/seed GCCCCCU),miR-4293 (miRNAs w/seed AGCCUGA),NLGN1,PDCL,PEX7,POU2F1,SCN (family),SCN1A,SCN1B,SCN3A,SLC9A3R2,TGFBR2,TMEM200A,TRIM33,TXNDC9,TXNRD1,voltage-gated sodium channel	17	10	[Hereditary Disorder, Neurological Disease, Organismal Injury and Abnormalities]
9	17,18-dihydroxyeicosapentaenoic acid,26s Proteasome,Actomyosin,AQP9,caspase,CD6,Cofilin,EOMES,F Actin,FAM107A,GZMA,Hcst dimer,Histone h3,Hsp70,IFN alpha/beta,Ifn gamma,IFNW1,IKK (complex),Insulin,Integrin alpha 4 beta 1,IRS1/2,Mek,MYH2,MYH3,Nfat (family),P38 MAPK,PARP,PARP8,PI3K (complex),PI3K p85,Ptgs2os2,PTK,Sos,STYK1,tyrosine kinase	15	9	[Cellular Development, Hematological System Development and Function, Lymphoid Tissue Structure and Development]
10	AMPD3,CASP3,Ciap,FBP1,FGL2,FIBRINOGEN (family),FZD1,GSDMB,GZMA,GZMM,IDO,Ifn,IGFBP2,IL-35,ILDR1,Immunogenic Cell Death Signaling Pathway,Integrin alpha L beta 2,KLK1,Klre1,LAMTOR5,LGR6,MALAT1,MERTK,MIA,MIAT,miR-7660-5p (miRNAs w/seed UUGCCCU),PAX7,PGLYRP3,RAB31,RALGDS,SENP1,SLC28A2,STAT3,TCF7L2,XCL1	13	8	[Cell Morphology, Immunological Disease, Organismal Injury and Abnormalities]
11	Klri1,miR-3065-5p (and other miRNAs w/seed CAACAAA)	2	1	[]
